# Actomyosin-mediated apical constriction promotes physiological germ cell death in *C. elegans*

**DOI:** 10.1101/2023.08.22.554140

**Authors:** Tea Kohlbrenner, Simon Berger, Tinri Aegerter-Wilmsen, Ana Cristina Laranjeira, Andrew deMello, Alex Hajnal

## Abstract

Germ cell apoptosis in *C. elegans* hermaphrodites is a physiological process eliminating around 60% of all cells in meiotic prophase to maintain tissue homeostasis. In contrast to programmed cell death in the *C. elegans* soma, the selection of germ cells undergoing apoptosis is stochastic.

By live-tracking individual germ cells at the pachytene stage, we found that germ cells smaller than their neighbors are selectively eliminated through apoptosis before differentiating into oocytes. Thus, cell size is a strong predictor of physiological germ cell death. The RAS/MAPK and ECT/RHO/ROCK pathways together regulate germ cell size by controlling actomyosin constriction at the apical rachis bridges, which are cellular openings connecting the syncytial germ cells to a shared cytoplasmic core. Enhancing apical constriction reduces germ cell size and increases the rate of cell death while inhibiting the actomyosin network in the germ cells prevents their death. We propose that actomyosin contractility at the rachis bridges of the syncytial germ cells amplifies intrinsic disparities in cell size. Through this mechanism, animals can adapt the rate of germ cell death and differentiation to changing environmental conditions.
