## Supplementary material for "Actomyosin-mediated apical constriction promotes physiological germ cell death in *C. elegans*": Table S2

### Sheet: Sheet1
IDENTIFIER	Name of Plasmid	Oligo used	Backbone vector	Description
pDH1	sgRNA1 vector for mpk-1 CRISPR	ODH4 - ODH5	pMW46	sgRNA1 for mpk-1(zh164)
pDH3	sgRNA2 vector for mpk-1 CRISPR	ODH8 - ODH9	pMW46	sgRNA 3 for mpk-1(zh164)
pTK1	Repair template for ect-2 CRISPR	5'HA: OTK1-OTK2 and 3'HA: OTK4-OTK5	pAF36	repair template for C-Terminal GFP ect-2(zh135[ect-2::zf1::gfp]); cloned with gibson assembly in pAF36 digested with AvrII and SpeI.
pTK2	sgRNA1 vector for ect-2 CRISPR	OTK6-OTK7	pMW46	sgRNA for ect-2(zh135[ect-2::zf1::gfp])
pTK4	sgRNA1 vector for let-502 CRISPR	OTK22-OTK23	pMW46	sgRNA for let-502(zh139(gfp::frt::left-502])
pTK6	Repair template for let-502 CRISPR	5'HA: OTK26-OTK27 and 3'HA: OTK28-OTK29	pMW75	repair template for N-terminal GFP let-502(zh139(gfp::frt::left-502]); Cloned with Gibson assembly in pMW75 digested with SpeI and ClaI
