## Supplementary material for "Actomyosin-mediated apical constriction promotes physiological germ cell death in *C. elegans*": Table S3

### Sheet: Sheet1
REAGENT	SOURCE	IDENTIFIER
Experimental Models: Organisms/Strains
wild-type C. elegans Caenorhabditis Genetics Center	C. elegans Genetics Center	N2
mpk-1(ga111ts) unc-79(e1068) III	Lackner and Kim, 1998	SD939
itIs37[pie-1p::mCherry::H2B::pie-1 3'UTR+unc-119(+)] IV; xnIs87[syn-4p::GFP::syn-4::syn43'UTR] V	Berger et al. 2018	AH3062
ced-4(n1162lf) III; let-60(ga89gf) IV; xnIs87[syn-4p::GFP::syn-4::syn43'UTR] V	this study	AH5171
let-60(ga89gf) IV; xnIs87[syn-4p::GFP::syn-4::syn43'UTR] V	this study	AH5173
unc-4(e120) ect-2(zh8gf) II; bcIs39[Plim-7::ced-1::gfp] V	this study	AH5175
ect-2(zh135[ect-2::zf1::gfp]) II	this study	AH5180
unc-4(e120) ect-2(zh8gf) II; mpk-1(ga111ts) unc-79(e1068) III; xnIs87[syn-4p::GFP::syn-4::syn43'UTR] V	this study	AH5183
unc-4(e120) ect-2(zh8gf) II; xnIs87[syn-4p::GFP::syn-4::syn43'UTR] V	this study	AH5186
zbIs1[pie-1::lifeAct::gfp]; ltIs44[pie-1p::mCherry::PH(PLC1delta1)+unc-119(+)] V	Pohl and Bao, 2010	BV67
ced-3(n717lf) itIs37[pie-1p::mCherry::H2B::pie-1 3'UTR + unc-119(+)] IV; xnIs87[syn-4p::GFP::syn-4::syn43'UTR] V	this study	AH5189
ced-4(n1162lf) III; xnIs87[syn-4p::GFP::syn-4::syn43'UTR] V	this study	AH5191
nmy-2(cp13[nmy-2::gfp + LoxP]) I; ltIs44[pie-1p::mCherry::PH(PLC1delta1) + unc-119(+)] V	this study	AH5574
bcIs39[lim-7::ced-1::gfp] V	Zhou et al. 2001	WS4116
nmy-2(cp13[nmy-2::gfp + LoxP]) I; mpk-1(ga111ts) unc-79(e1068) III; ltIs44[pie-1p::mCherry::PH(PLC1delta1)+unc-119(+)] V	this study	AH5593
let-502(zh139(gfp::frt::left-502]) I	this study	AH5615
ced-3(n717lf) IV; bcIs39[Plim-7::ced-1::gfp] V	this study	AH5646
mpk-1(ga111ts) unc-79(e1068) III; bcIs39[Plim-7::ced-1::gfp] V	this study	AH5680
let-60(ga89gf) IV; bcIs39[Plim-7::ced-1::gfp] V	this study	AH5681
let-60(ga89gf) IV, ced-4(n1162lf) III; bcIs39[Plim-7::ced-1::gfp] V	this study	AH5799
mkcSi13[sun-1p::rde-1::sun-1 3'UTR + unc-119(+)] II; bcIs39[Plim-7::ced-1::gfp] rde-1(mkc36) V	this study	AH5874
cep-1(gk138lf) I; unc-4(e120) ect-2(zh8gf) II; bcIs39[Plim-7::ced-1::gfp] V	this study	AH5886
cep-1(gk138lf) I; bcIs39[Plim-7::ced-1::gfp] V	this study	AH5891
cep-1(gk138) I; let-60(ga89) IV; bcIs39[Plim-7::CED-1::GFP]V	this study	AH5900
nmy-2(ne1490ts) I ; bcIs39[Plim-7::ced-1::gfp] V	this study	AH6045
mpk-1(ga111ts) unc-79(e1068) III; bcIs39[Plim-7::ced-1::gfp]; zhEx676[mpk-1A(+)] V	this study	AH6088
mpk-1(zh164)/qC1[dpy-19(e1259) glp-1(q339) qIs26[rol-6(su1006) lag-2::gfp]] III; bcIs39[Plim-7::ced-1::gfp] V	this study	AH6093
nmy-2(cp13[nmy-2::gfp + LoxP]) I; let-60(ga89gf) IV; ltIs44[pie-1p::mCherry::PH(PLC1delta1) + unc-119(+)] V	this study	AH6011
mpk-1(ga111ts) unc-79(e1068) III; ced-3(n717) IV; bcIs39[Plim-7::ced-1::gfp] V	this study	AH6124
let-60(ga89gf) IV; bcIs39[Plim-7::ced-1::gfp] ltIs44[pie-1p::mCherry::PH(PLC1delta1)+unc-119(+)] V	this study	AH6046
unc-4(e120) ect-2(zh8gf)II; mpk-1(zh164)/ qC1[dpy-19(e1259) glp-1(q339) qIs26[rol-6(su1006) lag-2::gfp]] III; bcIs39[Plim-7::CED-1::GFP] V	this study	AH6241
unc-4(e120) ect-2(zh8gf)II; mpk-1(ga111ts) unc-79(e1068)III; bcIs39[Plim-7::CED-1::GFP]V	this study	AH6242
pch-2(tm1458) II; bcIs39[Plim-7::CED-1::GFP] V	this study	AH6254
pch-2(tm1458) II; let-60(ga89) IV; bcIs39[Plim-7::CED-1::GFP] V	this study	AH6255
mpk-1(ga111ts) unc-79(e1068)III; itIs37 [pie-1p::mCherry::H2B::pie-1 3'UTR + unc-119(+)] IV; xnIs87V	this study	AH6277
unc-4(e120) ect-2(zh8) pch-2(tm1458)II; bcIs39[Plim-7::CED-1::GFP] V	this study	AH6276
unc-4(e120) ect-2(zh8) II ; ced-3(n717) IV; xnIs87[syn-4p::GFP::syn-4::syn43'UTR] V	this study	AH6279
unc-4(e120) ect-2(zh8) II ; ced-3(n717) IV; bcIs39[Plim-7::CED-1::GFP] V	this study	AH6320
nmy-2(cp13[nmy-2::gfp + LoxP])I; mpk-1(zh164)/ qC1[dpy-19(e1259) glp-1(q339) qIs26[rol-6(su1006) lag-2::gfp]] III; ltIs44[pie-1p::mCherry::PH(PLC1delta1) + unc-119(+)] V	this study	AH6321
unc-4(e120) ect-2(zh8) II; mpk-1(zh164)/ qC1[dpy-19(e1259) glp-1(q339) qIs26[rol-6(su1006) lag-2::gfp]] III; bcIs39[Plim-7::CED-1::GFP] V	this study	AH6241
nmy-2(cp13[nmy-2::gfp + LoxP]) zbIs2[pie-1::lifeACT::rfp] I; mpk-1(zh164)/ qC1[dpy-19(e1259) glp-1(q339) qIs26[rol-6(su1006) lag-2::gfp]] III	this study	AH6809
nmy-2(cp13[nmy-2::gfp + LoxP])I; unc-4(e120) ect-2(zh8) II; mpk-1(zh164)/ qC1[dpy-19(e1259) glp-1(q339) qIs26[rol-6(su1006) lag-2::gfp]] III; ltIs44[pie-1p::mCherry::PH(PLC1delta1) + unc-119(+)] V	this study	AH6325
Oligonucleotides	SOURCE	IDENTIFIER
ect-2 homology upstream arm forward: CGTTGTAAAACGACGGCCAGTCGCCGGCAGCAGTCTCCCAGAGTTTCGTGTG	this study	OTK1
ect-2 homology upstream arm reverse: CGATGCTCCTGAGGCTCCCGATGCTCCGATATCGGTGACACGATATG	this study	OTK2
ect-2 homology downstream arm reverse: GGAAACAGCTATGACCATGTTATCGATTTCCGTAACGTTACTGTGGGGGAATG	this study	OTK4
ect-2 homology downstream arm forward: CGTGATTACAAGGATGACGATGACAAGAGATGAAACTCCCCGCACCCGTG	this study	OTK5
ect-2 sgRNA spacer forward: CTTGGTGCGGGGAGTTTCAGATAT	this study	OTK6
ect-2 sgRNA spacer reverse: AAACATATCTGAAACTCCCCGCAC	this study	OTK7
Genotyping ect-2(zh135): TTTATGCCACCACCACAG	this study	OTK12
Genotyping ect-2(zh135): GTAATGCTCAACTCACACT	this study	OTK13
Genotyping ect-2(zh135): CCCCCTATCGCATTTTCT	this study	OTK14
Genotyping ect-2(zh135): TCATTTGAACCCCCTATC	this study	OTK15
let-502 sgRNA spacer forward: CTTGACGCAGCTCATCCTGCTCCA	this study	OTK22
let-502 sgRNA spacer reverse: AAACTGGAGCAGGATGAGCTGCGT	this study	OTK23
let-502 homology upstream arm forward: GCATCAGTCAGTAGCATCGCTTCATGAAAGAGCTCTTTTCCCGG	this study	OTK26
let-502 homology upstream arm reverse:GTTCTTCTCCTTTACTCATGGCTGCAGCTCGATTTTCGTCCGTG	this study	OTK27
let-502 homology downstream arm forward: GATGACGATGACAAGAGAGAGCAGGATGAGCTGCGTGATCAGC	this study	OTK28
let-502 homology downstram arm reverse: CAGCTATGACCATGACTAGCGTTCGTGTGTGTCGAACCAGATG	this study	OTK29
Genotyping let-502(zh139): CGCATTGTGAATCACTTTCCGG	this study	OTK37
Genotyping let-502(zh139): CCTCATTCTCCACTCTAATCCAC	this study	OTK38
Genotyping mpk-1(zh164):CCGATTACGTGCTATGTTCTG	this study	ODH3
Mutagenesis of mpk-1B exon1: ACTTCTTCTTCATAAAACTAATAATTCTTTAATTTCAGAACCACGAAACATGATGCCAAtcTaGATACCTAACAATTTGTGCGCACAGtCGACAACGAGAAATGCTAAACCACCATCGAA	this study	OHD12
Genotyping mpk-1B(zh164): GCACTTTCTGGCAAAATTCATGG	this study	ODH14
mpk-1B sgRNA1 spacer forward: CTTGCACGAAACATGATGCCAACG	this study	ODH4
mpk-1B sgRNA1 spacer reverse: AAACCGTTGGCATCATGTTTCGTG	this study	ODH5
mpk-1B sgRNA3 spacer forward: CTTGACCACGTCAGACAACAGAAA	this study	ODH8
mpk-1B sgRNA3 spacer reverse: AAACTTTCTGTTGTCTGACGTGGT	this study	ODH9
Forward primer for mpk-1A: GAGCCCTCCTAATACGGTTAC	this study	OAL46
Reverse primer for mpk-1A: GTTTTGAGCCCACTCGTTTCC	this study	OAL48
Genotyping let-502(zh139): CCACTGACAGAAAATTTGTGC	this study	OAS198
Genotyping let-502(zh139): CATGGTCCTTCTTGAGTT	this study	OJE230
Genotyping cep-1(gk138): AATTGGTACAGCGACTTCTCTTC	this study	OTK66
Genotyping cep-1(gk138): GGTGGACTGTTGCTTTGAAAT	this study	OTK68
Genotyping mpk-1(ga111): TTCAAATCACGATGGAGCA	Schmid et al. 2014	OTS25
Genotyping mpk-1(ga111): TACATTCACTCTGCAAATGG	Schmid et al. 2014	OTS26
Genotyping mpk-1(ga111): GCTGCTTGTTTAGATTTACG	Schmid et al. 2014	OTS27
Genotyping mpk-1(ga111): CGTAGTTCAATTCAGGGGTG	Schmid et al. 2014	OTS28
Genotyping ect-2(zh8): CTGAGCATGTCATCTATCTt	this study	OTK20
Genotyping ect-2(zh8): GATTGGGTCACAGAATGCTGG	this study	OTK21
Genotyping let-60(ga89): tcattctccgtcgtcttc	Schmid et al. 2014	OTS38
Genotyping let-60(ga89): catttttttcagttccagcc	Schmid et al. 2014	OTS39
Genotyping let-60(ga89): CCAAACTTCTGACTCATC	Schmid et al. 2014	OTS49
Genotyping ced-4(n1162): TCGATCCACGTGATACTCTCG	this study	OAH384
Genotyping ced-4(n1162): CTATCGACGTCAAGCTTCTG	this study	OAH385
Genotyping rde-1(mkc36): GTATGATCAATTATTAGCAGC	this study	OAL21
Genotyping rde-1(mkc36): TTTGACTAATTTACAAGCAC	this study	OLA22
Genotyping rde-1(mkc36): TACCAGTTTACCAGTACCAG	this study	OAL24
Genotyping mkcSi13[sun-1p::rde-1::sun-1 3'UTR + unc-119(+)]: GTCGTTCGCATAAAAACGCCGTA	this study	OAL26
Genotyping mkcSi13[sun-1p::rde-1::sun-1 3'UTR + unc-119(+)]: CGGAAACCAAAGGACGAGAG	Schmid et al. 2014	OTS172
Genotyping nmy-2(ne1490): GACCAAAGTGAAGCCACTTCTCG	this study	OTK94
Genotyping nmy-2(ne1490): CTCTTCGATCTCCAGTCTCTTC	this study	OTK95
Genotyping ced-3(n717): CCCTGTGATGTCTGAAATCCA	this study	OTK31
Genotyping ced-3(n717): tgaaagtgggcggagtgaatt	this study	OTK32
Repair template oligonucleotide for dpy-10 CRISPR: CACTTGAACTTCAATACGGCAAGATGAGAATGACTGGAAACCGTACCGCATGCGGTGCCTATGG TAGCGGAGCTTCACATGGCTTCAGACCAACAGCCTAT	Arribere et al. 2014	AFZF827
Recombinant DNA	SOURCE	IDENTIFIER
sgRNA1 vector for mpk-1 CRISPR	this study	pDH1
sgRNA2 vector for mpk-1 CRISPR	this study	pDH3
sgRNA vector for dpy-10 CRISPR	Arribere et al. 2014	pJA58
Repair template for ect-2 CRISPR	this study	pTK1
sgRNA1 vector for ect-2 CRISPR	this study	pTK2
mCherry nervous system marker: Prap-3::mCherry (pan-neuronal)	Frøkjær-Jensen et al. 2008	pGH8
mCherry body wall marker: Pmyo-3::mCherry (body muscle)	Frøkjær-Jensen et al. 2008	pCFJ104
mCherry pharyngeal marker Pmyo-2::mCherry (pharynx muscle)	Frøkjær-Jensen et al. 2008	pCFJ90
sgRNA1 vector for let-502 CRISPR	this study	pTK4
Repair template for let-502 CRISPR	this study	pTK6
Antibodies	SOURCE	IDENTIFIER
anti-phosphoMPK Kinase, activated (Diphosphorylated ERK-1&2)	Sigma-Aldrich	M8159
anti-MAP Kinase (ERK-1&2)	Sigma-Aldrich	M5670
anti-alpha tubulin	Abcam	ab18251
mouse anti-alpha tubulin	Sigma-Aldrich	T6074
HRP anti-Rabbit	Jackson Immuno Research	111-035-144
HRP anti-Mouse	Jackson Immuno Research	115-035-146
Alexa Fluor 488 Goat anti Mouse	Thermofischer	A-21121
